# Diversity, Equity, and Inclusion in the Melanoma Research Community

**DOI:** 10.1101/2022.09.24.509278

**Authors:** Marie E. Portuallo, David Y. Lu, Gretchen M. Alicea, Joel Bolling, Rebecca Lee, Jennifer McQuade, Allison Betof Warner, Michael Davies, Ashani Weeraratna, Jessie Villanueva, Vito W. Rebecca

## Abstract

Last October, within the 2021 SMR congress, we held the inaugural Diversity in Science Session. The goal of the session was to discuss diversity, equity, and inclusion in the melanoma research community and strategies to promote the advancement of underrepresented melanoma researchers. An international survey was conducted to assess the diversity, equity, and inclusion (DEI) climate among researchers and clinicians within the Society for Melanoma Research (SMR). The findings suggest there are feelings and experiences of inequity, bias, and harassment within the melanoma community that correlate with one’s gender, ethnic/racial group, and/or geographic location. Notably, significant reports of inequity in opportunity, discrimination, and sexual harassment demonstrate there is much work remaining to ensure all scientists in our community experience an academic workplace culture built on mutual respect, fair access, inclusion, and equitable opportunity.
