## Supplementary material for "Diversity, Equity, and Inclusion in the Melanoma Research Community": Table 1: Table 1.xlsx

### Sheet: Sheet1
Inequity in Opportunities
Q1.1	Feel a lack of opportunity in the lab/clinic due to gender
Group	Yes	No	Total	P
White	15 [18.1%]	68 [81.9%]	83	0.03687
Non White	11 [39.3%]	17 [60.7%]	28
Total	26 [23.4%]	85 [77.6%]	111
Q5.1	Feel a lack of opportunity in the lab/clinic due to race/ethnicity
Group	Yes	No	Total	P
White	7 [8.4%]	76 [91.6%]	83	< 0.001
Non White	13 [44.8%]	16 [55.2%]	29
Total	20 [17.9%]	92 [82.1%]	112
Q5.2	Feel a lack of opportunity in the department/institution due to race/ethnicity
Group	Yes	No	Total	P
Non White	10 [34.5%]	19 [65.5%]	29	0.01144
White	10 [12.2%]	72 [87.8%]	82
Total	20 [18%]	91 [82%]	111
Q4.2	Feel a lack of opportunity in the department/institution due to gender
Group	Yes	No	Total	P
North America	24 [34.3%]	46 [65.7%]	70	0.03929
Australia	10 [66.7%]	5 [33.3%]	15
Total	34 [40%]	51 [60%]	85
Q3.2	Feel a lack of opportunity in the department/institution due to gender
Group	Yes	No	Total	P
Female	26 [40%]	39 [60%]	65	0.6966
Male	17 [34.7%]	32 [65.3%]	49
Total	43 [37.7%]	71 [62.3%]	114
Discrimination
Q9.1	Feel discrimination in the lab/clinic
Group	Yes	No	Total	P
Non White	9 [31%]	20 [69%]	29	0.01761
White	9 [10.8%]	74 [89.2%]	83
Total	18 [16.1%]	94 [83.9%]	112
Q9.2	Feel discrimination in the department/institution
Group	Yes	No	Total	P
Non White	10 [34.5%]	19 [65.5%]	29	0.4712
White	21 [25.9%]	60 [74.1%]	81
Total	31 [28.2%]	79 [71.8%]	110
Q10.1	Witnessed discrimination in the lab/clinic
Group	Yes	No	Total	P
Non White	9 [31%]	20 [69%]	29	0.4731
White	20 [24.4%]	62 [75.6%]	82
Total	29 [26.1%]	82 [73.9%]	111
Q10.2	Witnessed discrimination in the department/institution
Group	Yes	No	Total	P
Non White	10 [35.7%]	18 [64.3%]	28	0.8207
White	27 [33.3%]	54 [66.7%]	81
Total	37 [33.9%]	72 [66.1%]	109
Q9.3	Feel discrimination in the lab/clinic
Group	Yes	No	Total	P
Female	13 [19.4%]	54 [80.6%]	67	0.4468
Male	6 [12.2%]	43 [87.8%]	49
Total	19 [16.4%]	97 [83.6%]	116
Q9.4	Feel discrimination in the department/institution
Group	Yes	No	Total	P
Female	24 [36.4%]	42 [63.6%]	66	0.03921
Male	9 [18.4%]	40 [81.6%]	49
Total	33 [28.7%]	82 [71.3%]	115
Q10.4	Witnessed discrimination in the department/institution
Group	Yes	No	Total	P
Female	29 [43.3%]	38 [56.7%]	67	0.009256
Male	9 [19.6%]	37 [80.4%]	46
Total	38 [33.6%]	75 [66.4%]	113
Q10.8	Witnessed discrimination in the department/institution
Group	Yes	No	Total	P
North America	26 [37.1%]	44 [62.9%]	70	0.005221
Europe	1 [5.3%]	18 [94.7%]	19
Australia	8 [57.1%]	6 [42.9%]	14
Other	1 [33.3%]	2 [66.7%]	3
Total	36 [34%]	70 [66%]	106
E1	Feel discriminated against in the department/institution
Group	Yes	No	Total	P
Senior Faculty/Leadership	14 [26.9%]	38 [73.1%]	52	0.002977
Junior Faculty	12 [60%]	8 [40%]	20
Trainee/Other	7 [16.7%]	35 [83.3%]	42
Total	33 [28.9%]	81 [71.1%]	114
Sexual Harassment
Q11.4	Experienced sexual harassment in the department/institution
Group	Yes	No	Total	P
Female	9 [13.4%]	58 [86.6%]	67	0.009914
Male	0 [0%]	48 [100%]	48
Total	9 [7.8%]	106 [92.2%]	115
Q12.1	Witnessed sexual harassment in the lab/clinic
Group	Yes	No	Total	P
Non White	3 [10.3%]	26 [89.7%]	29	0.7551
White	12 [14.8%]	69 [85.2%]	81
Total	15 [13.6%]	95 [86.4%]	110
Q12.2	Witnessed sexual harassment in the department/institution
Group	Yes	No	Total	P
Non White	7 [24.1%]	22 [75.9%]	29	0.6359
White	24 [30%]	56 [70%]	80
Total	31 [28.4%]	78 [71.6%]	109
Q12.4	Witnessed sexual harassment in the department/institution
Group	Yes	No	Total	P
Female	20 [30.3%]	46 [69.7%]	66	0.4036
Male	11 [22.9%]	37 [77.1%]	48
Total	31 [27.2%]	83 [72.8%]	114
	Witnessed sexual harassment in the lab/clinic (overall)
	Yes	No	Total
	15 [12.9%]	101 [87.1%]	116
	Witnessed sexual harassment in the department/institution (overall)
	Yes	No	Total
	32 [27.8%]	83 [72.2%]	115
Fairness in Promotions, Funding, Raises, Etc
Q13.3	Promotions, funding, raises, and other opportunities are awarded fairly across the scientific community
Group	Yes	No	Total	P
Female	7 [10.9%]	57 [89.1%]	64	0.03756
Male	12 [27.9%]	31 [72.1%]	43
Total	19 [17.8%]	88 [82.2%]	107
Q13.7	Promotions, funding, raises, and other opportunities are awarded fairly across the scientific community
Group	Yes	No	Total	P
North America	7 [10.6%]	59 [89.4%]	66	0.005677
Europe	7 [38.9%]	11 [61.1%]	18
Australia	2 [14.3%]	12 [85.7%]	14
Other	2 [66.7%]	1 [33.3%]	3
Total	18 [17.8%]	83 [82.2%]	101
Q13.8	Promotions, funding, raises, and other opportunities are awarded fairly in your institution
Group	Yes	No	Total	P
North America	27 [45.8%]	32 [54.2%]	59	0.8912
Europe	8 [50%]	8 [50%]	16
Australia	6 [42.9%]	8 [57.1%]	14
Other	2 [66.7%]	1 [33.3%]	3
Total	43 [46.7%]	49 [53.3%]	92
Follow up Analysis Regarding Junior vs Senior Faculty Diversity								Senior Faculty/Leadership	Junior Faculty	Trainee/Other
								Full Professor	Assistant Professor	Housestaff Physician (Fellow)
	Junior	Senior	Total					Associate Professor		Graduate Student
White	15 [71.4%]	40 [76.9%]	55	P = 0.359				Attending physician		Postdoc
Non White	4 [19.0%]	11 [21.2%]	15					Dr		Post Baccalaureate Fellow
Prefer Not to Answer	2 [ 9.5%]	1 [1.9%]	3					Chief Scientific Officer		Staff Scientist
Total	21	52	73					Senior Director, Scientific Program		Research Nurse
								senior physician		Technician/Research Assistant
	Junior	Senior	Total					MEDICAL DIRECTOR
Male	8 [38.1%]	27 [51.9%]	35	P = 0.213
Female	12 [57.4%]	25 [48.1%]	37
Prefer Not to Answer	1 [4.8%]	0 [0 %]	1
Total	21	52	73
	Feel discriminated against in the department/institution
Group	Yes	No	Total	P = 0.167
Junior Faculty Male	3 [37.5%]	5 [62.5%]	8
Junior Faculty Female	8 [72.7%]	3 [27.3%]	11
Junior Faculty Unspecified	1 [100%]	0 [0%]	1
	12 [60%]	8 [40%]	20
	Feel discriminated against in the department/institution
Group	Yes	No	Total	P = 0.215
Senior Faculty Male	5 [18.5%]	22 [81.4%]	27
Senior Faculty Female	9 [36%]	16 [64%]	25
Senior Faculty Unspecified	0	0	0
	14 [26.9%]	38 [73.1%]	52
Question: Is there a correlation among respondants between more junior faculty being a more diverse group (typically) than more senior faculty? If so, that observation could be worth mentioning.
There are indeed more females among junior faculty than senior faulty (but this difference is not statistically significant), Also, among both senior and junior faculty, the % of females who feel discriminated is about twice and much as males. But for each gender, the % who feel discriminated is twice as high in junior compared to senior (twice as many junior male feel discriminated vs senior mal…
